# Quantitative detection of gut microbial eukaryotes with EukDetect2 reveals global distribution of commensal protists and association with distinct microbial community structure

**DOI:** 10.64898/2026.06.24.734308

**Authors:** Johnathan B. Shih, Chunyu Zhao, Katherine S. Pollard, Abigail L. Lind

**Affiliations:** School of Biological Sciences, Georgia Institute of Technology, Atlanta, GA, USA; Interdisciplinary Graduate Program in Quantitative Biosciences, Georgia Institute of Technology, Atlanta, GA 30332; Gladstone Institute of Data Science and Biotechnology, San Francisco, CA 94158, USA; Department of Epidemiology & Biostatistics, University of California, San Francisco, San Francisco, CA 94158, USA; Chan Zuckerberg Biohub, San Francisco, CA 94158, USA

**Keywords:** metagenomics, fungi, protists, microbial eukaryotes, gut microbiome

## Abstract

Microbial eukaryotes are prevalent members of host-associated and free-living microbial communities, but are routinely excluded from studies of these communities. Existing methods for eukaryote detection from whole metagenome sequencing are limited by contamination of eukaryotic reference genomes and incomplete taxonomic coverage. Our previously published tool EukDetect addressed these challenges using a curated database of universal BUSCO marker genes, but lacked validated quantitative abundance metrics and was built from a limited number of genomes. Here we present EukDetect2, incorporating a database containing 6,948 microbial eukaryotic genomes representing 6,594 unique species, 2,339 of which are newly added since EukDetect version 1, alongside quantitative metrics for estimating absolute and relative abundance of microbial eukaryotes. Using simulated data, we demonstrate accurate abundance estimation, no false positives from bacterial or host-derived reads, and equivalent or greater sensitivity and specificity than alternative taxonomic profiling tools across a range of microbial abundances and community compositions. Applying EukDetect2 across globally distributed human gut microbiome cohorts, we find that *Blastocystis* spp. and *Dientamoeba fragilis* are the most prevalent gut eukaryotes across cohorts, while host-associated fungi are consistently less prevalent than commensal protists. *Blastocystis* abundance is positively associated with a gut microbial community enriched for fiber-fermenting microbes and depleted for pro-inflammatory and industrialization-associated taxa. EukDetect2 provides sensitive, accurate, and quantitative metrics for investigating microbial eukaryotes from metagenomic samples.
