## Supplementary material for "Quantitative detection of gut microbial eukaryotes with EukDetect2 reveals global distribution of commensal protists and association with distinct microbial community structure": Table S3

Cohort	Geographic location	Lifestyle	Samples analyzed*	Bioproject	Average number of bases per sample	Publication DOI
PREDICT1	UK & US	Industrialized	1098	PRJEB39223	4.61E+09	DOI: 10.1038/s41591-020-01183-8
PREDICT2	US	Industrialized	975	PRJEB75460	8.83E+09	DOI: 10.1038/s41586-025-09854-7
PREDIC3US21	UK	Industrialized	11,767	PRJEB75462	5.29E+09	DOI: 10.1038/s41586-025-09854-7
PREDICT3US22A	US	Industrialized	8,469	PRJEB75463	4.93E+09	DOI: 10.1038/s41586-025-09854-7
PREDICT3UK22A	UK	Industrialized	12,353	PRJEB75464	4.50E+09	DOI: 10.1038/s41586-025-09854-7
Fiji agrarian	Fiji	Non-industrialized, agrarian	157	PRJNA217052	8.34E+09	DOI: 10.1038/nature18927
Hadza	Tanzania	Non-industrialized, hunter gatherer	450	PRJEB11532	2.17E+10	DOI: 10.1016/j.cell.2023.05.046
Zeevi et al	Israel	Industrialized	840	PRJEB11532	3.01E+09	doi: 10.1016/j.cell.2015.11.001.
Shetty et al	Netherlands	Industrialized	151	PRJEB45944	1.05E+10	doi: 10.1128/msphere.00512-22
*In some cases this number differs from published counts of numbers of individuals sampled. The numbers here reflect availability of files in public databases and for filtering for adult samples only
